# Internalized Components of Membrane Attack Complexes Disrupt Proteostasis and Acquire Alarmin-Like Properties

**DOI:** 10.64898/2026.07.03.736247

**Authors:** Guiyu Song, Zihan Ma, Matthew Fan, Liying He, Yulong Lan, Weihao Li, Zhengtao Jiang, Quan Jiang, Dylan P. Noone, Andrea Nans, Kamal L. Nahas, Mahsa Nouri Barkestani, Shaoxun Wang, Qianxun Wang, Pengwei Ren, Jolin Cheng, Yinuo Zang, Haitian Zhou, Justin Johnson, Clancy Mullan, Xiangyu Gong, Doryen Bubeck, Gilbert Moeckel, Michael Mak, George Tellides, Dan Jane-wit

## Abstract

Immune effects of membrane attack complexes (MAC) have been widely attributed to their abilities to cause cell death. Here, we show that the MAC component, C9, forms non-cytolytic aggregates with pro-inflammatory effects. Intracellular aggregates of C9 are detected within inflamed tissues of patients in association with endothelial cell (EC) activation but not increased cell death. We identify NUMBL as a Rab35 effector that directly binds surface-bound C9 to promote C9 internalization and entry into the endolysosomal pathway. Within acidified endolysosomes, C9 forms insoluble aggregates that are targeted for degradative aggrephagy in a process that activates NF-κB. For C9 aggrephagy to occur, ZFYVE21, a Rab5 effector, complexes with RNF34 to bridge C9 aggregates to LC3B+ aggresome membranes. We detect C9 aggregates *in vivo*, and we show that a ZFYVE21-RNF34 signaling axis is required for C9 aggrephagy and NF-κB -dependent EC activation in three separate mouse models. Mice with conditional loss of ZFYVE21 in ECs show reduced aggregraphy, resulting in attenuated systemic inflammation and reduced tissue injury following skin transplantation. Our data show that the C9 component of MACs forms intracellular aggregates with alarmin-like properties.
