## Supplementary material for "Internalized Components of Membrane Attack Complexes Disrupt Proteostasis and Acquire Alarmin-Like Properties": Source Data

### Sheet: Figure 1
Kidney		Heart
Control	ABMR	Control	ABMR
0	1	0	1
0	2	0	1
1	1	0	1
0	2	0	2
1	1	1	1
0	0	0	2
0	2	1	2
0	2	0	2
0	0	1	0
0	1	0	1
	2
	2
	1
	1
Figure 1b
Ctl	0	0.01	0.009	0.005	0.004	0.003	0.0015	0.007	0.008	0.002	0.0017	0.002
CABMR	0.12	0.05	0.16	0.25	0.21	0.24	0.03	0.04	0.12	0.11	0.15	0.18
Figure 1c
Ctl	0	0	0.0001	0.002	0.0005	0.003	0.0005	0.001	0.0009	0.003	0.0013	0.0015
CABMR	0.05	0.03	0.035	0.01	0.08	0.055	0.044	0.021	0.1	0.08	0.078	0.06
Figure 1d
Ctl	0	0	0	0.005	0.001	0	0	0	0.0015	0	0.002	0
CABMR	0.003	0	0	0	0	0	0.004	0.0015	--	--	--	--
Figure 1e
Ctl	0	0.004	0.005	0.01	0	0	0	0.0002	0	0	0.001	0
CABMR	0	0	0.003	0.0001	0	0	0.006	0	--	--	--	--
Figure 1f
Kidney
control	ABMR
0.0005	0.1771
0.0038	0.1708
0.0021	0.1473
0.0202	0.2209
0.0011	0.1532
0.0016	0.0506
Heart
control	ABMR
0.0957	0.2252
0.0357	0.442
0.138	0.2585
0.0048	0.4402
0.1132	0.2537
0.0646	0.2269
0.0192	0.3709
Figure 1g
kidney
control	ABMR
0.0192	0.0463
0.0125	0.0352
0.0035	0.0811
0.0091	0.0102
0.0672	0.0736
Heart
control	ABMR
0.0018	0.0011
0.01256	0.01433
0.0042	0.0002
0.0015	0.0007
0.0005	0.0022
Figure 1h
HC	342	125	113	67
C4d+ ABMR	1328	1101	798	823
C4d- ABMR	429	353	313	120
TCMR	300	115	120	75
Figure 1i
Soluble	1.1	1.05	0.96
Insoluble	6.02	5.1	4.6
Figure 1j

### Sheet: Figure 2
PRA (hrs)
0	3.59	9.51	9.54	9.7	8.21	10.7
1	5.02	9.15	4.44	4.25	4.28	4.15	4.12
2	4.58	3.83	3.93	5.42	3.95	3.82	--
3	4.06	4.46	4.24	4.61	4.47	4.26	4.57	4.57
Figure 2a
Control	PRA 1:160	PRA 1:16	PRA 1:2
0.938675	0.681513	1.68976	2.7479
0.837246	0.841557	1.53577	2.14096
1.1485	1.18591	1.41811	2.44794
1.1296	1.0444	2.14484	4.47636
0.971563	1.17137	1.36867	1.44399
0.974411	1.18591	1.6116	1.69521
Control	PRA 0.5h	PRA 1.5h	PRA 24h
0.93868	1.8331	1.50725	2.27374
0.83725	1.79642	1.82307	2.20709
1.14851	1.23673	1.58857	1.59196
1.12961	1.67223	1.61277	1.6099
0.971568	1.39495	1.42745	1.4185
0.974416	1.80438	1.38715	1.53612
Figure 2c
Thioflavin		Col1A1
PRA-	PRA+	PRA-	PRA+
1.155	23.873	9.664	11.819
2.034	23.023	13.576	6.622
2.017	14.753	4.963	10.117
0.12	21.995	9.889	4.845
1.034	8.494	9.944	10.918
1.086	2.638	8.43	1.655
4.052	11.042	14.719	8.239
2.059	11.847	13.8	7.003
Figure 2d
Soluble 0h			Soluble 2h			Soluble 4h			Soluble6h
0.284251	0.325936	0.475369	0.592242	0.668463	0.90662	0.608	0.681886	0.894861	0.573633	0.651532	0.886076
Insoluble 0h			Insoluble 2h			Insoluble 4h			Insoluble 6h
0.065864	0.075371	0.109653	0.198764	0.22164	0.311917	0.184387	0.208823	0.278705	0.175771	0.195672	0.26953
Figure 2e
+CD59 Tween 1%	+CD59 NHS 10%	+CD59 C5 Depleted Serum	+CD59 Alone
100	2.77594	1.43257	0.241524
100	0.378084	1.70786	0.340144
100	1.57307	0.631433	0.116824
Figure 2f
C9-Lysotracker-	C9+Lysotracker+		C9-Lysotracker-	C9+Lysotracker+
11.2098	21.4221		0	270
12.3999	65.8137		0	251
7.09089	37.8025		0	132
	23.9879		0
	16.5751		1
	13.0177		0
	23.2768		0
	8.20311		0
	24.4305		3
	18.8359		0
	59.3261		81
	33.8385		0
	5.51343		0
	69.7981		40
Figure 2j
18.1278

### Sheet: Figure 3
Triton-X
(-)	(+)
75	163
64	155
55	151
45	146
40	143
37	131
Protein	Normalized Induction RabWT PRA
RAB5A	1	0.9	0.8
RAB18	1.34	1	0.9
RAB27A	1.67	2	1.9
RAB6A	2.28	1.9	2.5
RAB10	2.3	2.6	1.8
RAB1A	2.58	2.1	2.6
RAB13	2.69	3	2.2
RAB3B	2.76	2	3.3
RAB14	2.84	2.7	2.3
RAB2A	2.98	2.1	2.5
RAB11B	3.11	3	3.2
RAB8A	3.2	3	3.4
RAB21	3.35	3.3	3.1
RAB32	3.52	3.1	3.8
RAB7A	3.56	3	3.8
RAB1B	3.82	3.2	3.8
RAB5C	3.87	3	4
RAB8B	4.58	4	4.2
RAB35	4.79	5.4	5
RAB5B	19.08	21.1	17.2
Figure 3d
PRA-	PRA+
14.6	30.3
20.1	28.2
18.4	26.4
13.6	22.1
Figure 3e
Bait	BSA				NUMBL
Prey	C9				C9
0	0.087	0.086		0	0.075	0.075
0.1	0.082	0.083		0.1	1.596	1.638
1	0.086	0.081		1	3.797	3.845
10	0.082	0.082		10	3.872	3.936
Figure 3g
BSA	0.043	0.042	0.038
C9	1.447	1.244	1.644
AEFY	0.891	0.85	0.738
NEFA	0.343	0.442	0.338
AETY	0.447	0.344	0.495
NETA	0.349	0.502
Figure 3h
BSA	0.125	0.112
C9	1.784	2.043
NEFY	1.553	1.383
AEFY	0.952	0.753
NEFA	0.995	0.821
AETY	0.456	0.331
NETA	0.349	0.502
Figure 3i

### Sheet: Figure 4
Time (min)	Pearson's R	Manders' M1	Manders' M2
0	0.09	0.062	0.279
4	-0.03	0.031	0.076
7	-0.03	0.033	0.094
13	0.02	0.066	0.101
19	0.17	0.174	0.288
24	0.33	0.31	0.411
29	0.4	0.383	0.524
34	0.43	0.419	0.639
43	0.51	0.583	0.535
50	0.49	0.596	0.532
Figure 4a
C9+Rab5+	C9+Rab7+	C9+LAMP1+
37.5	45.3	33.5
30.2	39.9	25.7
25.6	28.5	23.3
29.8	34.6	19.7
Figure 4b
Ctl siRNA	NUMBL siRNA
5	2
4	2
3	2
2	0
Figure 4d
WT	DN
4	1
3	1
7	0
2	1
2	0
Figure 4f
PRA+DMSO	PRA+Bafilomycin	PRA+NH4Cl
1.0071	0.805409	0.939326
1.47597	0.946391	0.825871
1.07703	0.958711	0.881858
1.02764	0.449192	0.775999
1.00767	0.93715	0.833573
1.01571	0.962547	0.877748
1.06482	0.919915	0.927295
1.05383	0.939848	0.950937
1.02586	0.965531	0.87989
Figure 4g

### Sheet: Figure 5
	C9			p62			LC3B-II
0	0.534984	0.449277	0.391467	0.602815	0.715936	0.585476	0.922993	0.74567	0.782482
2h	1.61649	1.42667	1.21496	0.897027	1.03698	0.837079	1.20132	1.35215	1.02481
4h	1.33766	1.16049	1.00588	0.892878	1.02099	0.849271	1.1884	1.28889	1.00873
6h	1.25698	1.10352	0.96224	0.882199	1.01688	0.854194	1.13483	1.29724	1.00479
Figure 5b
0h	3h	6h
0	1	2
0	2	1
2	2	2
0	1	1
0	2	3
1	1	2
0	1	3
1	1	3
0	1	1
0	7	5
0	4	1
0	1	1
0	0	1
0	3	1
1	2	2
2	6	1
1	3	1
0	3	2
1	5	1
0	0	2
0	0	2
Figure 5c
	C9						LC3-II						pP65
	siCtrl			siATG5			siCtrl			siATG5			siCtrl			siATG5
0h	0.204516	0.172938	0.190184	0.451157	0.347237	0.381789	0.313241	0.32336	0.336528	0.238651	0.246882	0.248542	0.140536	0.136674	0.140432	0.101117	0.101295	0.102609
1h	0.264416	0.212359	0.231894	0.790417	0.585415	0.67315	0.337716	0.357356	0.363058	0.230734	0.22892	0.237416	0.596024	0.582691	0.544247	0.548377	0.499953	0.50217
2h	0.475618	0.360622	0.404242	0.821963	0.59445	0.714675	0.283402	0.296326	0.302895	0.202205	0.197957	0.220173	0.570364	0.546015	0.524124	0.411406	0.390248	0.401783
4h	0.518215	0.390663	0.440064	0.971735	0.670985	0.810593	0.520809	0.552997	0.563737	0.242064	0.235389	0.245526	0.674313	0.616473	0.609748	0.377405	0.326445	0.345372
Figure 5e
Gene	Replicate 1	Replicate 2	AVERAGE
FIG4	1.29	16.98	9.13
ATG4C	28.79	4.08	16.44
OPTN	-7.06	40.17	16.56
ATG10	14.45	30.18	22.31
CALCOCO1	25.93	22.02	23.97
MAP1LC3C	22.04	30	26.02
AMBRA1	25.23	27.14	26.19
RAB1A	28.05	25.61	26.83
ATG5	9.58	45.44	27.51
ATG7	25.72	31.76	28.74
ATG13	11.4	48.63	30.02
C9orf72	12.94	56.52	34.73
PIK3C3	34.25	35.7	34.97
ATG4D	49.04	21.7	35.37
NRBF2	47.27	30.84	39.05
STBD1	39.55	42.4	40.98
ATG16L2	19.31	70.99	45.15
ATG16L1	46.03	53.88	49.96
NCOA4	15.38	84.63	50.01
PHB2	53.37	51.82	52.6
ATG9A	52.52	57.05	54.78
C12orf44	54.53	64.68	59.6
CCT2	68.19	52.39	60.29
SPG1	54.93	83.97	69.45
NLRX1	75.45	73.99	74.72
TOLLIP	68.62	82.9	75.76
SQSTM1	84.87	88.05	86.46
RB1CC1	83.11	99.55	91.33
SMCR8	85.8	104.37	95.09
CHMP2A	107.19	102.92	105.06
Figure 5f
siCtrl PRA			siATG5 control			siATG5 PRA
4.56696	4.1806	4.37378	1.50811	1.42429	1.4662	0.551219	0.626404	0.588812
2.73122	2.56147	2.34635	1.20304	1.40664	1.10484	1.27455	1.11734	1.59595
Figurer 5g
PRA	siRNA	HLA-DR+
-	GVBCtlsi	9.74	8.75	10.8	13.2	11.6
+	PRA Ctlsi	13.7	15.6	18.2	13.1
-	GVBATG5si	11.3	12.4	11.2	11.1	10.8
+	PRAATG5si	13.7	11.2	10.7	10.2	12	11.6
PRA	siRNA	CFSE-IFN-g+
-	CtlsiRNA	4.96	2.61	3.53	3.1	2.3	2.4	2.5	2.3	2.5	2.7	2.4
+	CtlsiRNA	5.1	5.9	4.7	4.7	4.8	3.7	4	3.7	5	4	3.3
-	ATG16Lsi	3.3	2.2	2.9	3.4	3.3	2.6
+	ATG16Lsi	2.8	2.1	2.9	3.4	2.8	2.3
Figure 5h

### Sheet: Figure 6
	ZFYVE21			LC3B-II
0	0.610999	0.61931	0.553279	0.732165	0.656066	0.751254
1h	0.763875	1.00811	0.951654	0.999762	1.12346	1.02939
2h	0.720244	0.937918	0.88774	1.00113	1.11944	1.02821
Figure 6a
GVB	PRA	GVB+CQ	PRA+CQ
0	1	0	3
0	0	0	3
0	1	0	6
0	1	0	3
0	0	0	2
0	1	0	1
0	0	0	4
0	1	0	2
Figure 6d
Time (sec)	Mander's M2
0	0.169	0.187	0.096	0.098
15	0.182	0.192	0.121	0.1
30	0.185	0.192	0.093	0.1
75	0.181	0.217	0.109	0.107
120	0.215	0.217	0.115	0.115
240	0.217	0.216	0.124	0.106
360	0.222	0.229	0.119	0.134
480	0.225	0.236	0.114	0.151
600	0.241	0.227	0.113	0.183
720	0.229	0.225	0.115	0.204
840	0.258	0.241	0.127	0.165
960	0.248	0.262	0.124	0.186
1080	0.24	0.254	0.141	0.189
Figure 6e
	C9						C9
	siCtrl			siZF21			siCtrl			siZF21
0h	0.503318	0.497729	0.522645	0.481272	0.475804	0.50579	0.621071	0.628228	0.65576	0.582627	0.575002	0.627492
1h	0.905198	0.874978	0.939117	1.19548	1.11941	1.16943	0.733453	0.734398	0.765527	0.640695	0.648969	0.673481
2h	0.770425	0.736621	0.780977	0.755687	0.729049	0.793851	0.748908	0.75473	0.794943	0.528752	0.519921	0.552668
4h	0.741095	0.726386	0.769372	1.11386	1.03052	1.08706	0.753381	0.754298	0.784196	0.454526	0.45062	0.487245
Figure 6f
	0h	3h	6h
Ctrl	0	1	2
	0	2	1
	2	2	2
	0	1	1
	0	2	3
	1	1	2
	0	1	3
	1	1	3
	0	1	1
	0	7	5
	0	4	1
	0	1	1
	0	0	1
	0	3	1
	1	2	2
	2	6	1
	1	3	1
	0	3	2
	1	5	1
	0	0	2
	0	0	2
siZFYVE21	0	0	1
	0	1	1
	0	0	0
	0	0	0
	0	0	1
	0	0	0
	0	5	0
	0	4	1
	0	0	0
	0	4	0
	0	2	3
	2	0	0
	0	0	0
	0	1	0
	0	0	1
	1	1	0
	0	0	0
	0	1	0
	0	2	0
	0	1	0
	0	1	1
Figure 6g
	LC3A-II			LC3B-II
IgG	0.001354	0.001615	0.001502	0.00156	0.001812	0.001662
GVB	0.001992	0.002347	0.002156	0.003161	0.003604	0.003363
PRA	0.001868	0.002416	0.002162	0.003584	0.00371	0.003768
GVB+CQ	0.00474	0.005341	0.004965	0.006754	0.007071	0.006992
PRA+CQ	0.0096	0.009971	0.009866	0.020663	0.019077	0.020155
Figure 6h
IgG	Full length	F57A-flag	L60A-flag	Y146A-flag	L149A-flag
0.087684	0.179829	0.180589	0.085281	0.034958	0.085296
0.10688	0.169649	0.169697	0.068341	0.033734	0.098376
0.072422	0.168418	0.171401	0.077187	0.032974	0.09603
Figure 6i

### Sheet: Figure 7
IgG	0h	0.5h	2h	4h
0.002235	0.002545	0.003759	0.004252	0.0042
0.002859	0.003306	0.004907	0.005012	0.005064
0.002736	0.00328	0.005044	0.005155	0.005033
Figure 7a
PRA-	PRA+
0.209	90.69
0.224	87.544
0.224	104.978
0.323	124.941
0.575	31.296
0.372	20.184
0.465	4.265
0.495	43.505
Figure 7b
	siCtrl			siRNF34			siCtrl			siRNF34
0h	0.497455	0.499514	0.565859	0.486562	0.489005	0.556019	0.47072	0.480898	0.503488	0.510371	0.499788	0.546814
1h	0.685018	0.690744	0.79315	0.74397	0.74395	0.882654	1.28333	1.22383	1.21345	1.08817	1.08529	1.10979
2h	0.909344	0.907841	1.04633	0.979857	0.995117	1.20439	1.99759	1.85777	1.9128	0.680617	0.657512	0.684834
4h	0.728743	0.739632	0.831785	1.28502	1.33557	1.59793	1.70051	1.61956	1.64285	0.562304	0.568365	0.584687
Figure 7c
-	CtlsiRNA	4.96	2.61	3.53	3.1	2.3	2.4	2.5	2.3	2.5	2.7	2.4	2.9
+	CtlsiRNA	5.1	5.9	4.7	4.7	4.8	3.7	4	3.7	5	4	3.3	5.2
-	RNF34si	3.4	2.8	3.6	2.4	2.7	2.6
+	RNF34si	3.1	3.7	3.1	3.9	3.32	3.3
Figure 7e	Figure 7d
PRA-	PRA+
0.0157	0.3107
0.0168	0.1597
0.023	0.291
0.0195	0.1941
0.0089	0.1886
0.0068	0.2496
Figure 7g
	C9						LC3-II						pP65
	siCtrl			sip62			siCtrl			sip62			siCtrl			sip62
0h	0.360448	0.354002	0.277407	0.282983	0.27363	0.210018	0.787114	0.78825	0.516802	0.471907	0.460103	0.297251	0.655436	0.603445	0.549439	0.382101	0.349742	0.287665
1h	0.613126	0.577844	0.463086	0.986456	0.958627	0.727305	0.940095	0.926839	0.618635	0.415589	0.41067	0.266211	1.92189	1.72134	1.61586	0.62401	0.557694	0.500759
2h	0.797715	0.741814	0.583477	1.15141	1.03978	0.776985	1.00802	0.97397	0.62577	0.277536	0.269588	0.167182	1.6983	1.53997	1.43534	0.522688	0.476103	0.411438
4h	0.493506	0.463216	0.352161	1.14451	1.09227	0.828507	0.984294	0.987241	0.58239	0.264335	0.249693	0.171021	1.48652	1.32324	1.15221	0.328921	0.297234	0.257049
Figure 7h

### Sheet: Figure 8
C'-	C'+
2.46	39.173
0.05	53.437
1.71	44.679
1.762	46.071
4.53	13.44
3.255	9.589
2.578	14.264
3.175	10.3
1.003	7.491
Figure 8a
soluble C9/GAPDH		insoluble C9/Vimentin
PRA-	PRA+	PRA-	PRA+
0.82336	0.983998	2.72103	7.40667
0.792108	0.962598	2.74013	7.60245
0.625326	0.96777	2.74843	7.55651
0.821355	0.998997	3.47208	7.82536
0.796966	0.985051	3.49086	8.01009
0.629148	1.0006	3.4632	7.91672
0.844931	1.02116	3.65377	6.15925
0.821247	1.00482	3.71857	6.25663
0.679942	1.00061	3.71386	6.41334
Figure 8b
MOPC	H2b
0.3475	0.5159
0.2579	0.8223
0.422	0.8071
0.1262	0.6767
0.2193	0.5328
Figure 8c
Mouse	WT MOPC	WT H2b	C3-/- MOPC	C3-/- H2b
1	0.323679	0.537112	0.349506	0.384896
2	0.318639	0.573895	0.31258	0.454208
3	0.38065	0.528	0.393276	0.387306
Figure 8d
WT mopc	WT H2b	C3-/- MOPC	C3-/- H2b
0.0732	0.1164	0.0783	0.0432
0.0885	0.1176	0.0727	0.0612
0.0491	0.1275	0.0702	0.0705
0.063	0.147	0.0664	0.0691
0.0691	0.1769	0.0617	0.0825
0.0444	0.1361	0.071	0.0655
Figure 8e
H2b+DMSO	H2b+Dynasore
1.08088	0.614779
1.45816	0.54823
1.00959	0.613417
Figure 8f
MOPC	H-2b
71	104
81	158
94	130
151	193
63	172
57	159
Figure 8g
MOPC	H2b
7	24
11	38
12	24
2	65
1	44
7	26
1	33
Figure 8h
DMSO MOPC	DMSO H2b	Dynasore MOPC	Dynasore H2b
33	91	86	93
29	110	36	100
68	73	52	83
39	117	94	74
57	131	76	62
48	118	29	41
19	66	78	50
58	177	92	67
79	185	47	69
52	154	86	39
48.2	122.2	67.6	67.8
Figure 8i

### Sheet: Figure 9
WT MOPC	WT H2B	KO MOPC	KO H2B
1.184	3.268	8.928	27.503
1.267	13.762	6.077	39.41
3.153	10.49	9.495	62.434
3.111	2.944	7.371	48.335
3.19	4.157	19.643	47.052
4.108	3.705	26.856	25.504
2.631	3.517	14.922	41.287
4.304	12.269	8.351	50.515
Figure 9c
	RNF34			ZFYVE21			LC3B-II			CASP-1			NIK
WT MOPC	0.606834	0.605525	0.559923	0.418791	0.524694	0.529726	0.32727	0.358382	0.45615	0.652942	0.758901	0.854211	0.357431	0.381779	0.416499
WT H2B	0.849021	0.670909	0.599241	0.587614	0.582306	0.613035	0.415465	0.471343	0.430714	0.887711	0.887549	0.88997	0.465204	0.549482	0.556297
KO MOPC	0.219706	0.181393	0.164152	0.500632	0.404587	0.376158	0.436996	0.421614	0.382995	0.674338	0.593713	0.562262	0.465045	0.371936	0.346482
KO H2B	0.190216	0.168379	0.138607	0.436381	0.308926	0.276804	0.525127	0.464694	0.469334	0.517037	0.476633	0.448219	0.341815	0.292145	0.280279
Figure 9e
WT MOPC	WT H2b	ELLA KO MOPC	ELLA KO H2b
0.527664	1.4533	0.817017	1.31566
0.343723	1.01382	0.983358	0.814762
0.215271	1.4887	0.344572	1.87646
1.56152	9.36568	0.19982	3.00508
0.227783	6.71146	0.22876	2.32721
0.930852	9.54494	1.08346	6.96325
0.694712	4.17764	0.14666	5.90942
3.49847	14.0045	1.08498	6.59057
Figure 9f
WTMOPC	93	45	79	23	68	99
WTH2B	321	265	280	111	302	275	280	199
ZF21MOPC	52	23	15	12	8	21	17	19	12
ZF21H2B	121	292	59	89	112	79	121	158
Figure 9g
Thioflavin		C9
siCtrl	siRNF34	siCtrl	siRNF34
1059	4510	15.268	29.651
1581	7732	12.902	22.002
1636	10204	11.167	26.287
3751	4529	21.288	27.138
1707	15555	15.853	22.631
4589	18777	15.044	25.136
5945	26114	11.214	26.635
Figure 9h
Thioflavin		C9
siCtrl	siRNF34	siCtrl	siRNF34
1059	4510	15.268	29.651
1581	7732	12.902	22.002
1636	10204	11.167	26.287
3751	4529	21.288	27.138
1707	15555	15.853	22.631
4589	18777	15.044	25.136
5945	26114	15.819	26.635
		11.214	28.318
Figure 9i

### Sheet: Figure 10
MOPC Ab	51	37	41	41
	11	9	13	9
	32	21	29	20
Anti-H2b Ab	382	370	362	373
	201	224	187	202
	97	101	129	97
Figure 10a
MOPC Ab	20	18	13	10
	9	8	6	7
	8	9	8	7
Anti-H2b Ab	49	41	39	32
	39	35	32	28
	18	15	13	11
Figure 10b
MOPC Ab	0.72	0.81	0.65	0.57
	0.42	0.4	0.35	0.3
	0.28	0.23	0.13	0.11
Anti-H2b Ab	1.31	1	0.97	0.89
	0.75	0.73	0.6	0.55
	0.69	0.5	0.55	0.61
VCAM1
MOPC Ab	0.75	0.76	0.59	0.65
	0.35	0.33	0.24	0.14
	0.33	0.3	0.18	0.1
Anti-H2b Ab	1.45	1.29	1	0.89
	0.79	0.61	0.59	0.53
	0.51	0.48	0.45	0.42
SELE
Figure 10c
WT MOPC	20.2	23.1	18.5	14.2	3.9	5.9	12.2	11.6	6.7	8.9	4.5	5.7
KO MOPC	3.64	3.3	4.25	3.39	5.26	5.39	5.01	5.39	4.37	4.44	3.87	4.82
WT H2B	66.01	63.64	66.06	68.32	5.23	5.77	4.44	5.49	6.6	6.73	6.54	6.54	29.87	29.03	29.81	30.76
KO H2B	17.14	19.13	17.3	14.97	9.21	9.59	9.97	8.06	3.26	3.49	2.73	3.58
IFN-g
WT MOPC	3.94	3.76	3.5	4.55	4.29	3.76	4.82	4.29	10.42	10.79	10.24	10.24	4.29	3.76	4.29	4.82	3.76
KO MOPC	3.41	3.76	2.71	3.76	10.24	9.14	9.69	11.9	5.17	5.35	5.35	4.82
WT H2B	7.06	9.69	5.62	5.89	644.71	661.03	607.86	665.33	4.64	4.82	4.82	4.29	894.78	878.29	894.55	911.52	4.82
KO H2B	13.01	14.12	13.28	11.62	4.55	4.55	4.82	4.29	4.38	4.29	4.02	4.82
IL-1b
WT MOPC	116.34	108.32	120.54	120.21	70.8	66.65	75.57	70.22	10420.3	10234.9	10910.9	10135.7	100.08	101.96	93.94	104.38	46.67
KO MOPC	71.9	71.54	77.51	66.69	48.87	54.61	45.73	46.31	11.92	11.84	12.12	11.8
WT H2B	37.01	35.26	34.32	41.45	14520.8	14214.1	14437.8	14922.1	81.51	84.21	83.48	76.86	15496.4	15277.6	16060.6	15170.7	335.47
KO H2B	59.04	60.39	58.04	58.67	86.55	86.04	86.96	86.65	17.91	20.83	17.18	15.72
IL-6
WT MOPC	43.83	43.45	46.18	41.84	17.41	16.46	17.53	18.23	41.63	41.32	40.42	43.13	25.55	25.63	24.8	26.22	33.44
KO MOPC	12.89	13.43	11.98	13.22	13.72	14.51	14.22	12.4	29.98	49.2	12.82	23.97
WT H2B	21.54	22.65	21.86	20.08	147.53	150.23	133.77	159.06	25.98	25.1	27.11	25.7	242.31	252.86	228.58	245.97	23.32
KO H2B	33.65	33.78	34.06	33.1	23.69	24.65	22.65	23.74	15.24	15.92	15.17	14.6
TNF-a
Figure 10d
	MOPC						H2b
WT	90	76.837	72.498	78.23	78.23	43.267	201.246	226.416	180.499	128.825	153.675	183.565
EIIA KO	60	67.082	78	54	64.9	54.332	68.411	74.216	72.498	91.782	60	72.498
CDH5 KO	76.837	84.214	81.609	78	60	67.082	72.498	93.145	74.216	60.299	70.228	72.498
Figure 10e
	MOPC								H2b
WT	1.184	1.267	3.153	3.111	3.19	4.108	2.631	4.304	27.503	39.41	62.434	48.335	47.052	25.504	41.287	50.515
EIIA KO	8.928	6.077	9.495	7.371	19.643	26.856	14.922	8.351	3.268	13.762	10.49	2.944	4.157	3.705	3.517	12.269
CDH5 KO	2.616	3.245	1.668	1.213	0.592	0.737	1.789	0.643	2.635	4.125	8.035	6.31	2.354	1.186	1.653	3.808
Figure 10f
